# Beta-hydroxybutyrate promotes basal insulin secretion while decreasing glucagon secretion in mouse and human islets

**DOI:** 10.1101/2024.02.27.582117

**Authors:** Risha Banerjee, Ying Zhu, George P. Brownrigg, Renata Moravcova, Jason C. Rogalski, Leonard J. Foster, James D. Johnson, Jelena Kolic

**Affiliations:** Department of Cellular and Physiological Sciences, Life Sciences Institute, University of British Columbia Vancouver, Canada; Department of Biochemistry and Molecular Biology, University of British Columbia Vancouver, Canada

**Keywords:** Beta-hydroxybutyrate, beta cell, insulin, glucagon, human islets

## Abstract

Dietary carbohydrates raise blood glucose and limiting carbohydrate intake improves glycemia in patients with type 2 diabetes. Low carbohydrate intake (< 25 g) allows the body to utilize fat as its primary fuel. As a consequence of increased fatty acid oxidation, the liver produces ketones to serve as an alternative energy source. β-Hydroxybutyrate (βHB) is the most abundant ketone. While βHB has a wide range of functions outside of the pancreas, its direct effects on islet cell function remain understudied. We examined human islet secretory response to acute racemic βHB treatment and observed increased insulin secretion at low glucose concentrations (3 mM glucose). Because βHB is a chiral molecule, existing as both R and S forms, we further studied insulin and glucagon secretion following acute treatment with individual βHB enantiomers in human and C57BL6/J mouse islets. We found that acute treatment with R-βHB increased insulin secretion and decreased glucagon secretion at physiological glucose concentrations in both human and mouse islets. Proteomic analysis of human islets treated with R-βHB over 72 h showed altered abundance of proteins that may promote islet cell health and survival. Collectively, our data show that physiological concentrations of βHB influence hormone secretion and signaling within pancreatic islets.
