## Supplementary table 1 for "Beta-hydroxybutyrate promotes basal insulin secretion while decreasing glucagon secretion in mouse and human islets"

### Sheet: Sheet1
Donor ID	Age (years)	BMI	Sex	HbA1c (%)	RRID	Experiment
R284	32	30.1	female	5.9	n/a	BHB Dose-response
R288	69	27.7	female	5.7	n/a	BHB dose-response
R292	47	27.6	male	5.6	n/a	BHB dose-response
R303	56	24.1	female	unknown	n/a	Acute hormone secretion
R305	60	21	male	5.6	n/a	Acute hormone secretion
R306	22	21.1	female	5.3	n/a	Acute hormone secretion
R309	47	27.4	female	5.5	n/a	Acute hormone secretion
R310	25	26.4	male	5.4	n/a	Acute hormone secretion
R319	68	27.8	male	5	SAMN11864645	Acute hormone secretion
R322	44	23.2	female	4.9	SAMN12044342	Acute hormone secretion
R323	60	24.9	female	5.1	SAMN12070344	Acute hormone secretion
R324	58	36.6	male	5.1	SAMN12091235	Acute hormone secretion
R325	50	30.3	male	unknown	SAMN12129274	Acute hormone secretion
R326	26	27	male	5.5	SAMN12172826	Acute hormone secretion
R327	57	33.9	male	5.8	SAMN12220836	Acute hormone secretion
R328	48	22.7	male	5.2	SAMN12275697	Acute hormone secretion
R330	39	24.2	female	5.1	SAMN12496597	Acute hormone secretion
R332	64	29.6	male	4.8	SAMN12574735	Acute hormone secretion
R333	23	24	male	5	SAMN12586009	Acute hormone secretion
R334	50	31.2	female	5.8	SAMN12595130	Acute hormone secretion
R344	59	27.8	male	5.5	SAMN12984590	Acute hormone secretion
R346	27	24.6	male	5.7	SAMN13065544	Acute hormone secretion
R348	43	16.4	female	5.7	SAMN13141063	Acute hormone secretion
R356	45	29.7	female	5.1	SAMN13928327	Acute hormone secretion
R357	64	24.3	male	unknown	SAMN14052572	Acute hormone secretion
R445	33	24.2	male	5.6	SAMN28455257	Acute hormone secretion
R446	64	40.7	male	6.7	SAMN28569417	Acute hormone secretion
R448	61	36.1	female	5.8	SAMN29094695	Acute hormone secretion
R449	27	21.3	female	5.8	SAMN29152295	Acute hormone secretion
R450	65	21.9	female	4.3	SAMN29252117	Acute hormone secretion
R451	56	24	female	6	SAMN29829188	Acute hormone secretion
R452	46	34.9	male	6.1	SAMN29829263	Acute hormone secretion
R453	60	31.4	male	unknown	SAMN30101985	Acute hormone secretion
R455	62	30.1	male	4.9	SAMN30438720	Acute hormone secretion
R461	61	31.6	male	4.3	SAMN31442104	Acute hormone secretion, Proteomics
R464	60	27.7	male	5.3	SAMN31717214	Acute hormone secretion, Proteomics
R468	66	27.4	female	5.4	SAMN31896841	Proteomics
R469	59	30	male	3.5	SAMN32062044	Proteomics
R471	67	22.9	female	5.7	SAMN32755667	Proteomics
R474	48	24.9	male	5.8	SAMN33456515	Proteomics
R475	51	31.6	female	4.6	SAMN33552104	Proteomics
R476	33	30	male	unknown	SAMN33593337	Proteomics
R477	45	32.1	female	5.9	SAMN33769286	Proteomics
R479	51	26.7	male	5.3	SAMN34076412	Proteomics
R480	54	27.5	female	5.2	SAMN34076484	Proteomics
R481	73	22.1	female	5.5	SAMN34191877	Proteomics
R485	41	41.4	male	6.1	SAMN34417853	Chronic hormone secretion
R486	40	30.4	male	5.4	SAMN34997905	Chronic hormone secretion
R487	51	31.2	male	unknown	SAMN35085367	Chronic hormone secretion
R488	32	21.4	male	5	SAMN35085369	Chronic hormone secretion
R489	36	25.1	female	5.2	SAMN35334144	Chronic hormone secretion
