## Supplementary table 2 for "Beta-hydroxybutyrate promotes basal insulin secretion while decreasing glucagon secretion in mouse and human islets"

### Sheet: Supplementary Table 2
Protein	abundance (vehicle)	abundance (R-βHB)	Fold change	p-value
FMN2	933.167	581.551	0.623201	0.0143622
C1D	5744.18	3649.59	0.635354	0.0358538
SLC38A4	5864.87	3747.88	0.639038	0.0150287
TRMT13	366.857	234.63	0.639567	0.0145815
TAF10	399.18	270.505	0.677651	0.0421614
ZC3H6	1629.75	1115.85	0.684673	0.0185917
CDK4	8918.91	6118.08	0.685967	0.0207472
HPS1	4115.34	2826.91	0.686919	0.00805718
CEP131	1913.66	1325.7	0.69276	0.00559153
DNAL1	792.13	558.666	0.705271	0.0312232
CP	2781.3	1967.53	0.707414	0.0260698
FAM110C	1253.17	889.531	0.709823	0.0226815
CDK18	1695.87	1204.91	0.710496	0.0139489
KTI12	5393.44	4082.84	0.757002	0.0187132
SSH1	776.794	588.382	0.757448	0.028963
POLR3E	6238.65	4731.52	0.75842	0.0306239
IGHG1	7046.52	5412.09	0.768051	0.0194914
CCDC92	3280.71	2529.32	0.770966	0.00194158
MAMDC2	5400.83	4171.02	0.772293	0.0466127
LZTR1	566.069	438	0.773756	0.0494051
KDM5B	4428.89	3531.41	0.797358	0.0331061
FDX1	6760.07	8125.6	1.202	0.0381922
STK38	3085.33	3713.26	1.20352	0.0106584
BRAT1	2465.83	2974.37	1.20624	0.0125156
RPL26L1	5315.5	6421.7	1.20811	0.0273497
CDH2	5116.23	6181.97	1.20831	0.030178
FHIT	2221.83	2694.05	1.21254	0.0448169
HOMER1	659.275	801.757	1.21612	0.0473004
C7orf26	453.52	553.065	1.21949	0.024915
RABGAP1L	1790.54	2203.42	1.23059	0.0353103
TMEM143	1275.24	1571.05	1.23196	0.0373617
CYP4V2	2760.61	3401.63	1.2322	0.0484165
EXOC3L2	2494.04	3075.56	1.23316	0.00174881
YAP1	5320.03	6582.48	1.2373	0.0168499
MTMR12	2248.42	2796.7	1.24385	0.0356905
TRIM41	958.491	1197.17	1.24902	0.0100222
DNMT3A	1008.78	1260.36	1.24938	0.00514232
DCUN1D4	2416.16	3025.87	1.25235	0.00626181
GEMIN8	3373.03	4225.88	1.25285	0.0350735
LIMK2	1642.79	2058.51	1.25306	0.0493482
MCC	5364.51	6730.6	1.25465	0.0152819
PDE8A	1022.91	1283.84	1.25509	0.0182784
PIBF1	1258.52	1584.69	1.25917	0.0250129
LLPH	1527.49	1924.14	1.25968	0.0266745
STIM2	1830.28	2306.57	1.26022	0.048948
TANC1	2218.63	2802.43	1.26314	0.0439756
TMED6	5254.77	6640.29	1.26367	0.00614018
C12orf66	1927.25	2436.06	1.26401	0.00652578
HMGXB4	193.744	251.275	1.29694	0.0473142
BLOC1S5	3697.89	4830.25	1.30622	0.0433886
DAB2	2848.76	3729.08	1.30902	0.0409859
AFF4	1477.27	1938.03	1.3119	0.00313426
LARP1B	2414.73	3173.26	1.31412	0.0370429
WDR89	1579.42	2090.03	1.32329	0.0359452
UBP1	1983.46	2631.83	1.32689	0.0434732
ITPRID2	3570.56	4761.46	1.33354	0.00808249
ARNT	805.733	1076.37	1.33589	0.0230385
PCDHGA2	1502.09	2009.47	1.33779	0.0107708
RPUSD2	845.658	1137.43	1.34502	0.0119902
BICD1	689.288	930.783	1.35035	0.0189061
GATAD1	605.67	823.191	1.35914	0.00839225
TPK1	2437.06	3314.63	1.3601	0.00259057
LRRC24	602.871	829.879	1.37654	0.0304345
GID8	953.631	1318.35	1.38245	0.0324104
SLC66A2	442.121	616.727	1.39493	0.0482504
WDTC1	707.495	989.637	1.39879	0.0321306
FBXO38	2071.53	2913.39	1.4064	0.0158994
ASF1A	1405.58	2026.81	1.44197	0.0229918
YRDC	3420.9	4944.7	1.44544	0.0100244
FOXO1	504.242	748.227	1.48387	0.00893806
MRPL32	1037.4	1539.5	1.484	0.011526
PDCD2	582.246	875.107	1.50299	0.00975258
SOCS2	272.736	410.471	1.50501	0.0110957
AFAP1L2	568.867	909.942	1.59957	0.00506005
WDR20	2042.09	3276.45	1.60446	0.0345805
IAPP	6514.11	10468.2	1.60701	0.0193674
B3GNT7	1032.17	1661.63	1.60984	0.0142404
TXNIP	846.465	1404.17	1.65887	0.00241979
NUDT1	496.124	831.05	1.67508	0.0107752
KATNBL1	121.622	218.865	1.79955	0.00664366
FASTKD3	1351.27	2458.47	1.81937	0.00617745
